# The Polar Night Shift: Annual Dynamics and Drivers of Microbial Community Structure in the Arctic Ocean

**DOI:** 10.1101/2021.04.08.436999

**Authors:** Matthias Wietz, Christina Bienhold, Katja Metfies, Sinhué Torres-Valdés, Wilken-Jon von Appen, Ian Salter, Antje Boetius

## Abstract

Change is a constant in the Arctic Ocean, with extreme seasonal differences in daylight, ice cover and temperature. The biodiversity and ecology of marine microbes across these extremes remain poorly understood. Here, using an array of autonomous samplers and sensors, we portray an annual cycle of microbial biodiversity, nutrient budgets and oceanography in the major biomes of the Fram Strait. In the ice-free West Spitsbergen Current, community turnover followed the solar cycle, with distinct separation of a productive summer state dominated by diatoms and carbohydrate-degrading bacteria, and a regenerative winter state dominated by heterotrophic Syndiniales, radiolarians, chemoautotrophic bacteria and archaea. Winter mixing of the water column replenishing nitrate, phosphate and silicate, and the onset of light were the major turning points. The summer succession of *Phaeocystis, Grammonema* and *Thalassiosira* coincided with ephemeral peaks of *Formosa, Polaribacter* and NS clades, indicating metabolic relationships between phytoplankton and bacteria. In the East Greenland Current, ice cover and greater sampling depth coincided with weaker seasonality, featuring weaker bloom/decay events and an ice-related winter microbiome. Low ice cover and advection of Atlantic Water coincided with diminished abundances of chemoautotrophic bacteria while *Phaeocystis* and *Flavobacteriaceae* increased, suggesting that Atlantification alters phytoplankton diversity and the biological carbon pump. Our findings promote the understanding of microbial seasonality in Arctic waters, illustrating the ecological importance of the polar night and providing an essential baseline of microbial dynamics in a region severely affected by climate change.
