## Supplementary Table S1 for "The Polar Night Shift: Annual Dynamics and Drivers of Microbial Community Structure in the Arctic Ocean"

### Sheet: TableS1_SamplingEvents
RAS_id	Mooring	lat_lon	date	sequencing
07_1617_EGC_1	EGC-3	78.831000 -2.793800	2016-07-10	bac & euk
07_1617_EGC_2	EGC-3	78.831000 -2.793800	2016-07-26	bac & euk
08_1617_EGC_1	EGC-3	78.831000 -2.793800	2016-08-11	bac & euk
08_1617_EGC_2	EGC-3	78.831000 -2.793800	2016-08-27	bac & euk
09_1617_EGC_1	EGC-3	78.831000 -2.793800	2016-09-12	bac & euk
09_1617_EGC_2	EGC-3	78.831000 -2.793800	2016-09-28	bac & euk
10_1617_EGC_1	EGC-3	78.831000 -2.793800	2016-10-14	bac & euk
10_1617_EGC_2	EGC-3	78.831000 -2.793800	2016-10-30	bac & euk
11_1617_EGC	EGC-3	78.831000 -2.793800	2016-11-15	bac & euk
12_1617_EGC_1	EGC-3	78.831000 -2.793800	2016-12-01	bac & euk
12_1617_EGC_2	EGC-3	78.831000 -2.793800	2016-12-17	bac & euk
01_1617_EGC_1	EGC-3	78.831000 -2.793800	2017-01-02	bac & euk
01_1617_EGC_2	EGC-3	78.831000 -2.793800	2017-01-18	bac & euk
02_1617_EGC_1	EGC-3	78.831000 -2.793800	2017-02-03	bac & euk
02_1617_EGC_2	EGC-3	78.831000 -2.793800	2017-02-19	bac & euk
03_1617_EGC_1	EGC-3	78.831000 -2.793800	2017-03-07	bac & euk
03_1617_EGC_2	EGC-3	78.831000 -2.793800	2017-03-23	bac & euk
04_1617_EGC_1	EGC-3	78.831000 -2.793800	2017-04-08	bac & euk
04_1617_EGC_2	EGC-3	78.831000 -2.793800	2017-04-24	bac & euk
05_1617_EGC_1	EGC-3	78.831000 -2.793800	2017-05-10	bac & euk
05_1617_EGC_2	EGC-3	78.831000 -2.793800	2017-05-26	bac & euk
06_1617_EGC_1	EGC-3	78.831000 -2.793800	2017-06-11	bac & euk
06_1617_EGC_2	EGC-3	78.831000 -2.793800	2017-06-27	bac & euk
07_1617_EGC_3	EGC-3	78.831000 -2.793800	2017-07-13	bac & euk
08_1617_F4_1	F4-S-1	79.011800 6.964800	2016-08-01	bac & euk
08_1617_F4_2	F4-S-1	79.011800 6.964800	2016-08-15	bac & euk
09_1617_F4_1	F4-S-1	79.011800 6.964800	2016-09-01	bac & euk
09_1617_F4_2	F4-S-1	79.011800 6.964800	2016-09-15	bac & euk
10_1617_F4	F4-S-1	79.011800 6.964800	2016-10-01	bac & euk
11_1617_F4	F4-S-1	79.011800 6.964800	2016-11-01	bac & euk
12_1617_F4	F4-S-1	79.011800 6.964800	2016-12-01	bac & euk
01_1617_F4	F4-S-1	79.011800 6.964800	2017-01-01	bac & euk
02_1617_F4_1	F4-S-1	79.011800 6.964800	2017-02-01	bac & euk
02_1617_F4_2	F4-S-1	79.011800 6.964800	2017-02-14	bac & euk
03_1617_F4_1	F4-S-1	79.011800 6.964800	2017-03-01	bac & euk
03_1617_F4_2	F4-S-1	79.011800 6.964800	2017-03-08	bac & euk
03_1617_F4_3	F4-S-1	79.011800 6.964800	2017-03-15	bac & euk
03_1617_F4_4	F4-S-1	79.011800 6.964800	2017-03-22	bac & euk
04_1617_F4_1	F4-S-1	79.011800 6.964800	2017-04-01	bac & euk
04_1617_F4_2	F4-S-1	79.011800 6.964800	2017-04-15	bac & euk
05_1617_F4_1	F4-S-1	79.011800 6.964800	2017-05-01	bac & euk
05_1617_F4_2	F4-S-1	79.011800 6.964800	2017-05-15	bac & euk
06_1617_F4_1	F4-S-1	79.011800 6.964800	2017-06-01	bac & euk
06_1617_F4_2	F4-S-1	79.011800 6.964800	2017-06-15	bac & euk
07_1617_F4_1	F4-S-1	79.011800 6.964800	2017-07-01	bac & euk
07_1617_F4_2	F4-S-1	79.011800 6.964800	2017-07-08	bac & euk
07_1617_F4_3	F4-S-1	79.011800 6.964800	2017-07-15	bac & euk
07_1617_F4_4	F4-S-1	79.011800 6.964800	2017-07-22	euk

### Sheet: DetailedOverview
Site	lat_lon	date	season	depth	chlorophyll	water temp	salinity	sig	O2_conc	O2_sat	NO3_NO2	PO4	NO2	SiO4	pCO2	pH	AW	PW	watermass	ice_cover	RAS_id	FRAM_id	Mooring	DeploymentEvent_Pangaea	RecoveryEvent_Pangaea	RawMooringData_Pangaea
EGC	78.831000 -2.793800	2016-07-10	summer	80.1559	0.28593	3.44485	35.0121	27.8528	296.241	90.3259	11.31	0.76	0.05	4.47	NA	NA	91.0024	8.9976	AW	0	07_1617_EGC_1	3335	EGC-3	PS99_48-7	PS107_23-1	https://doi.org/10.1594/PANGAEA.884542
EGC	78.831000 -2.793800	2016-07-26	summer	83.1478	0.239052	3.5155	35.01	27.8436	295.498	90.2545	NA	NA	NA	NA	NA	NA	90.3816	9.6184	AW	12.2649	07_1617_EGC_2	3336	EGC-3	PS99_48-7	PS107_23-1	https://doi.org/10.1594/PANGAEA.884542
EGC	78.831000 -2.793800	2016-08-11	autumn	79.7929	0.32499	3.24828	34.954	27.8251	290.623	88.1499	10.95	0.74	0.05	4.34	NA	NA	84.1645	15.8355	AW	3.26643	08_1617_EGC_1	3337	EGC-3	PS99_48-7	PS107_23-1	https://doi.org/10.1594/PANGAEA.884542
EGC	78.831000 -2.793800	2016-08-27	autumn	81.1261	NA	4.35835	35.0946	27.8237	291.118	90.7957	12.84	0.81	0	4.44	NA	NA	98.8825	1.1175	AW	9.89694	08_1617_EGC_2	3338	EGC-3	PS99_48-7	PS107_23-1	https://doi.org/10.1594/PANGAEA.884542
EGC	78.831000 -2.793800	2016-09-12	autumn	81.143	NA	0.082975	34.4691	27.6728	306.136	85.4278	NA	NA	NA	NA	NA	NA	32.2309	67.7691	mix	16.9472	09_1617_EGC_1	3339	EGC-3	PS99_48-7	PS107_23-1	https://doi.org/10.1594/PANGAEA.884542
EGC	78.831000 -2.793800	2016-09-28	autumn	87.0515	NA	-0.44305	34.3793	27.6263	314.275	86.4262	NA	NA	NA	NA	NA	NA	22.4485	77.5515	mix	71.6051	09_1617_EGC_2	3340	EGC-3	PS99_48-7	PS107_23-1	https://doi.org/10.1594/PANGAEA.884542
EGC	78.831000 -2.793800	2016-10-14	autumn	79.876	NA	-1.83407	34.2112	27.5406	348.498	92.2413	5.05	0.44	0	2.31	NA	NA	5.8131	94.1869	PW	98.5091	10_1617_EGC_1	3341	EGC-3	PS99_48-7	PS107_23-1	https://doi.org/10.1594/PANGAEA.884542
EGC	78.831000 -2.793800	2016-10-30	autumn	87.5598	NA	3.89882	34.9263	27.7385	294.596	90.756	NA	NA	NA	NA	NA	NA	79.6696	20.3304	mix	12.6667	10_1617_EGC_2	3342	EGC-3	PS99_48-7	PS107_23-1	https://doi.org/10.1594/PANGAEA.884542
EGC	78.831000 -2.793800	2016-11-15	winter	80.0224	NA	1.49835	34.6142	27.698	306.336	88.7266	NA	NA	NA	NA	NA	NA	46.8804	53.1196	mix	36.0795	11_1617_EGC	3343	EGC-3	PS99_48-7	PS107_23-1	https://doi.org/10.1594/PANGAEA.884542
EGC	78.831000 -2.793800	2016-12-01	winter	89.7366	NA	-0.470325	34.4094	27.652	312.829	85.995	7.45	0.56	0	3.58	NA	NA	26.6211	73.3789	mix	70.1453	12_1617_EGC_1	3344	EGC-3	PS99_48-7	PS107_23-1	https://doi.org/10.1594/PANGAEA.884542
EGC	78.831000 -2.793800	2016-12-17	winter	83.6057	NA	3.37482	34.8283	27.713	302.81	92.0419	NA	NA	NA	NA	NA	NA	68.9554	31.0446	mix	99.1162	12_1617_EGC_2	3345	EGC-3	PS99_48-7	PS107_23-1	https://doi.org/10.1594/PANGAEA.884542
EGC	78.831000 -2.793800	2017-01-02	winter	150.135	NA	3.57155	35.0226	27.8491	295.355	90.3295	13.14	0.81	0	5	NA	NA	91.8553	8.1447	AW	0	01_1617_EGC_1	3346	EGC-3	PS99_48-7	PS107_23-1	https://doi.org/10.1594/PANGAEA.884542
EGC	78.831000 -2.793800	2017-01-18	winter	86.1821	NA	3.14003	34.9468	27.8297	304.444	92.0891	11.72	0.74	0	4.23	NA	NA	83.5076	16.4924	AW	90.9853	01_1617_EGC_2	3347	EGC-3	PS99_48-7	PS107_23-1	https://doi.org/10.1594/PANGAEA.884542
EGC	78.831000 -2.793800	2017-02-03	winter	108.645	NA	-0.723975	34.2302	27.5175	320.433	87.3502	7.8	0.59	0	4.19	NA	NA	5.2021	94.7979	PW	85.0225	02_1617_EGC_1	3348	EGC-3	PS99_48-7	PS107_23-1	https://doi.org/10.1594/PANGAEA.884542
EGC	78.831000 -2.793800	2017-02-19	winter	81.8264	NA	-1.71805	33.7474	27.1604	347.376	91.8927	4.91	0.47	0	3.64	NA	NA	0	100	PW	84.9328	02_1617_EGC_2	3349	EGC-3	PS99_48-7	PS107_23-1	https://doi.org/10.1594/PANGAEA.884542
EGC	78.831000 -2.793800	2017-03-07	winter	80.0214	NA	-1.38807	34.1155	27.45	328.98	88.0581	6.5	0.55	0	4.48	NA	NA	0	100	PW	94.5244	03_1617_EGC_1	3350	EGC-3	PS99_48-7	PS107_23-1	https://doi.org/10.1594/PANGAEA.884542
EGC	78.831000 -2.793800	2017-03-23	winter	86.0545	NA	1.8345	34.7831	27.811	312.507	91.4078	11.83	0.74	0	4.52	NA	NA	67.1181	32.8819	mix	91.7776	03_1617_EGC_2	3351	EGC-3	PS99_48-7	PS107_23-1	https://doi.org/10.1594/PANGAEA.884542
EGC	78.831000 -2.793800	2017-04-08	winter	79.8325	NA	-0.304675	34.347	27.5938	318.285	87.8333	NA	NA	NA	NA	NA	NA	18.3527	81.6473	PW	96.8834	04_1617_EGC_1	3352	EGC-3	PS99_48-7	PS107_23-1	https://doi.org/10.1594/PANGAEA.884542
EGC*	78.831000 -2.793800	2017-04-24	spring	221.706	NA	2.64463	35.0337	27.9454	309.722	92.5989	12.61	0.78	0	4.69	NA	NA	97.6885	2.3115	AW	73.6489	04_1617_EGC_2	3353	EGC-3	PS99_48-7	PS107_23-1	https://doi.org/10.1594/PANGAEA.884542
EGC	78.831000 -2.793800	2017-05-10	spring	80.9926	NA	3.16245	35.02	27.8864	307.139	93.0116	12.2	0.75	0.01	4.61	NA	NA	32.5094	67.4906	mix	93.8392	05_1617_EGC_1	3354	EGC-3	PS99_48-7	PS107_23-1	https://doi.org/10.1594/PANGAEA.884542
EGC	78.831000 -2.793800	2017-05-26	spring	90.9284	0.679895	3.43613	35.04	27.876	307.214	93.67	12.03	0.77	0.02	4.54	NA	NA	30.4405	69.5595	mix	69.4872	05_1617_EGC_2	3355	EGC-3	PS99_48-7	PS107_23-1	https://doi.org/10.1594/PANGAEA.884542
EGC	78.831000 -2.793800	2017-06-11	spring	85.8884	NA	0.8623	34.5718	27.7087	306.957	87.465	10.7	0.75	0	5.69	NA	NA	28.3716	71.6284	mix	99.6268	06_1617_EGC_1	3356	EGC-3	PS99_48-7	PS107_23-1	https://doi.org/10.1594/PANGAEA.884542
EGC	78.831000 -2.793800	2017-06-27	summer	128.89	0.444695	3.6118	35.025	27.8465	303.258	92.8416	12.09	0.76	0.01	4.41	NA	NA	26.3026	73.6974	mix	52.9445	06_1617_EGC_2	3357	EGC-3	PS99_48-7	PS107_23-1	https://doi.org/10.1594/PANGAEA.884542
EGC	78.831000 -2.793800	2017-07-13	summer	78.6525	NA	3.66082	35.0404	27.8539	303.067	92.9129	12.24	0.77	0.07	4.55	NA	NA	24.2337	75.7663	mix	85.7557	07_1617_EGC_3	3358	EGC-3	PS99_48-7	PS107_23-1	https://doi.org/10.1594/PANGAEA.884542
WSC	79.011800 6.964800	2016-08-01	autumn	28.829	0.690677	6.15185	35.0976	27.6102	306.297	99.6687	3.53	0.47	0.02	2.31	320.85	8.0597	96.213	3.787	AW	0	08_1617_F4_1	3407	F4-S-1	PS99_67-1	PS107_44-1	https://doi.org/10.1594/PANGAEA.884541
WSC	79.011800 6.964800	2016-08-15	autumn	35.8153	1.29141	6.89738	35.0839	27.4997	292.635	96.8388	1.42	0.33	0.01	1.76	333.275	8.12025	92.8418	7.1582	AW	0	08_1617_F4_2	3408	F4-S-1	PS99_67-1	PS107_44-1	https://doi.org/10.1594/PANGAEA.884541
WSC	79.011800 6.964800	2016-09-01	autumn	28.6034	NA	7.21887	34.9024	27.3116	295.507	98.3745	NA	NA	NA	NA	342.925	8.16615	70.7669	29.2331	mix	0	09_1617_F4_1	3409	F4-S-1	PS99_67-1	PS107_44-1	https://doi.org/10.1594/PANGAEA.884541
WSC	79.011800 6.964800	2016-09-15	autumn	28.6103	NA	6.72222	34.9192	27.3937	298.449	98.2505	2.21	0.31	0.02	1.12	323.7	8.15155	73.5315	26.4685	mix	0	09_1617_F4_2	3410	F4-S-1	PS99_67-1	PS107_44-1	https://doi.org/10.1594/PANGAEA.884541
WSC	79.011800 6.964800	2016-10-01	autumn	37.2389	NA	6.58622	35.0813	27.5402	294.839	96.8746	NA	NA	NA	NA	347.425	8.1195	93.1967	6.8033	AW	0	10_1617_F4	3411	F4-S-1	PS99_67-1	PS107_44-1	https://doi.org/10.1594/PANGAEA.884541
WSC	79.011800 6.964800	2016-11-01	winter	52.9774	NA	6.53603	35.0438	27.5176	295.053	96.8035	8.34	0.57	0.03	2.46	359.233	8.1021	88.872	11.128	mix	0	11_1617_F4	3412	F4-S-1	PS99_67-1	PS107_44-1	https://doi.org/10.1594/PANGAEA.884541
WSC	79.011800 6.964800	2016-12-01	winter	36.5157	NA	5.12038	35.1054	27.7451	303.465	96.3883	11.04	0.71	0	3.75	368.85	8.09215	98.7779	1.2221	AW	0	12_1617_F4	3413	F4-S-1	PS99_67-1	PS107_44-1	https://doi.org/10.1594/PANGAEA.884541
WSC	79.011800 6.964800	2017-01-01	winter	66.6445	NA	4.8953	35.1058	27.772	302.348	95.5183	12.11	0.76	0	4.26	371	8.0873	99.0963	0.9037	AW	0	01_1617_F4	3414	F4-S-1	PS99_67-1	PS107_44-1	https://doi.org/10.1594/PANGAEA.884541
WSC	79.011800 6.964800	2017-02-01	winter	61.595	NA	4.67005	35.0874	27.7832	303.88	95.481	11.73	0.74	0	4.2	369.5	8.09335	97.4729	2.5271	AW	0	02_1617_F4_1	3415	F4-S-1	PS99_67-1	PS107_44-1	https://doi.org/10.1594/PANGAEA.884541
WSC	79.011800 6.964800	2017-02-14	winter	29.0832	NA	4.55063	35.0966	27.8036	307.14	96.2435	12.39	0.78	-0.01	4.4	370.275	8.09435	98.8118	1.1882	AW	0	02_1617_F4_2	3416	F4-S-1	PS99_67-1	PS107_44-1	https://doi.org/10.1594/PANGAEA.884541
WSC*	79.011800 6.964800	2017-03-01	winter	202.564	NA	4.27602	35.0916	27.8311	308.16	95.9015	NA	NA	NA	NA	371.65	8.0905	98.7567	1.2433	AW	0	03_1617_F4_1	3417	F4-S-1	PS99_67-1	PS107_44-1	https://doi.org/10.1594/PANGAEA.884541
WSC	79.011800 6.964800	2017-03-08	winter	29.1	NA	4.45755	35.0967	27.814	307.222	96.056	12.21	0.76	0	4.36	371.1	8.09595	98.9595	1.0405	AW	0	03_1617_F4_2	3418	F4-S-1	PS99_67-1	PS107_44-1	https://doi.org/10.1594/PANGAEA.884541
WSC	79.011800 6.964800	2017-03-15	winter	52.7113	NA	3.91425	35.0813	27.8603	310.707	95.8739	12.31	0.78	0	4.42	367.7	8.09855	98.32	1.68	AW	0	03_1617_F4_3	3419	F4-S-1	PS99_67-1	PS107_44-1	https://doi.org/10.1594/PANGAEA.884541
WSC	79.011800 6.964800	2017-03-22	winter	42.9745	NA	3.4905	35.0504	27.8785	312.906	95.5462	12.29	0.76	-0.01	4.49	364.45	8.1069	96.5122	3.4878	AW	0	03_1617_F4_4	3420	F4-S-1	PS99_67-1	PS107_44-1	https://doi.org/10.1594/PANGAEA.884541
WSC	79.011800 6.964800	2017-04-01	winter	28.9526	NA	2.9805	35.025	27.907	315.773	95.2118	12.37	0.77	0	4.51	364.125	8.1123	95.6171	4.3829	AW	0	04_1617_F4_1	3421	F4-S-1	PS99_67-1	PS107_44-1	https://doi.org/10.1594/PANGAEA.884541
WSC	79.011800 6.964800	2017-04-15	spring	38.5101	0.611356	3.87663	35.0797	27.8628	313.27	96.5774	12.47	0.78	0	4.56	368.075	8.1004	98.192	1.808	AW	0	04_1617_F4_2	3422	F4-S-1	PS99_67-1	PS107_44-1	https://doi.org/10.1594/PANGAEA.884541
WSC	79.011800 6.964800	2017-05-01	spring	28.6746	0.523627	4.0687	35.0734	27.8376	317.759	98.4129	11.72	0.74	0.01	4.39	362.5	8.11225	96.8832	3.1168	AW	0	05_1617_F4_1	3423	F4-S-1	PS99_67-1	PS107_44-1	https://doi.org/10.1594/PANGAEA.884541
WSC	79.011800 6.964800	2017-05-15	spring	30.4989	0.263712	3.75703	35.075	27.8714	321.244	98.7485	11.75	0.74	0.01	4.61	364.075	8.1123	98.0926	1.9074	AW	0	05_1617_F4_2	3424	F4-S-1	PS99_67-1	PS107_44-1	https://doi.org/10.1594/PANGAEA.884541
WSC	79.011800 6.964800	2017-06-01	spring	28.4699	2.86618	4.20977	35.0816	27.8291	320.781	99.6919	11.47	0.71	0.02	4.29	380.775	8.11165	97.6085	2.3915	AW	0	06_1617_F4_1	3425	F4-S-1	PS99_67-1	PS107_44-1	https://doi.org/10.1594/PANGAEA.884541
WSC	79.011800 6.964800	2017-06-15	summer	41.9734	1.51832	4.97147	35.085	27.7465	313.501	99.2112	9.8	0.71	0.04	3.85	374.95	NA	NA	NA	NA	0	06_1617_F4_2	3426	F4-S-1	PS99_67-1	PS107_44-1	https://doi.org/10.1594/PANGAEA.884541
WSC	79.011800 6.964800	2017-07-01	summer	33.8407	1.18288	5.79362	35.0661	27.6316	328.057	105.826	5.79	0.49	0.02	3.67	344.85	NA	NA	NA	NA	0	07_1617_F4_1	3427	F4-S-1	PS99_67-1	PS107_44-1	https://doi.org/10.1594/PANGAEA.884541
WSC	79.011800 6.964800	2017-07-08	summer	28.8458	1.07717	6.24202	35.0639	27.5718	335.449	109.338	5.25	0.48	0.01	2.08	376.7	NA	NA	NA	NA	0	07_1617_F4_2	3428	F4-S-1	PS99_67-1	PS107_44-1	https://doi.org/10.1594/PANGAEA.884541
WSC	79.011800 6.964800	2017-07-15	summer	29.7668	0.858658	5.97957	35.067	27.6084	317.346	102.824	NA	0.21	0	3.02	421.05	NA	NA	NA	NA	0	07_1617_F4_3	3429	F4-S-1	PS99_67-1	PS107_44-1	https://doi.org/10.1594/PANGAEA.884541
WSC	79.011800 6.964800	2017-07-22	summer	29.0189	1.09826	6.7394	35.0572	27.5003	313.092	103.217	4.49	0.41	0.01	2.61	424.45	NA	NA	NA	NA	0	07_1617_F4_4	3430	F4-S-1	PS99_67-1	PS107_44-1	https://doi.org/10.1594/PANGAEA.884541
* excluded from detailed analysis (collected at >200m depth)
