## Supplementary Table S2 for "The Polar Night Shift: Annual Dynamics and Drivers of Microbial Community Structure in the Arctic Ocean"

### Sheet: Table S2_EnvSeasonality
	WSC				EGC
	autumn	winter	spring	summer	autumn	winter	spring	summer
Nitrate (µM)	2.39	11.64	11.85	6.33	9.61	9.05	11.64	11.88
Nitrite (µM)	0.02	0	0.01	0.02	0.02	0	0.01	0.04
Phosphate (µM)	0.37	0.74	0.74	0.46	0.66	0.64	0.76	0.76
Silicate (µM)	1.73	4.09	4.46	3.05	3.7	4.23	4.95	4.48
Water (°C)	6.72	4.51	3.98	5.94	1.55	0.88	2.49	3.56
Chlorophyll (µg L-1)	0.99	NA	1.06	1.15	0.32	NA	0.68	0.32
O2 (µmol L-1)	297.55	306.5	318.26	321.49	307.54	314.94	307.1	299.52
Ice cover (%)	0	0	0	0	35.48	74.95	87.65	37.74
PW (%)	14.6	3	2.25	NA	46.17	59.1	69.67	42.25
AW (%)	85.4	97	97.75	NA	53.83	40.9	30.33	57.75
