## Supplementary Table S3 for "The Polar Night Shift: Annual Dynamics and Drivers of Microbial Community Structure in the Arctic Ocean"

### Sheet: SeqStats_bac_BLWBG
site	RAS_id	full_id	clip_id	input	filtered	denoised	merged	nochim	tabled
EGC	07_1617_EGC_1	RAS_bac_07_1617_EGC_1	1_clip	66110	65981	32897	29167	26161	24657
EGC	07_1617_EGC_2	RAS_bac_07_1617_EGC_2	2_clip	415126	414912	187532	166162	158546	155037
EGC	08_1617_EGC_1	RAS_bac_08_1617_EGC_1	3_clip	89528	89479	38692	34988	33750	33084
EGC	08_1617_EGC_2	RAS_bac_08_1617_EGC_2	4_clip	70253	70187	31241	26858	26305	25735
EGC	09_1617_EGC_1	RAS_bac_09_1617_EGC_1	5_clip	142154	141972	66701	59243	58695	52822
EGC	09_1617_EGC_2	RAS_bac_09_1617_EGC_2	6_clip	132900	132788	56961	50838	49579	47968
EGC	10_1617_EGC_1	RAS_bac_10_1617_EGC_1	7_clip	122261	122068	49235	44265	44148	43276
EGC	10_1617_EGC_2	RAS_bac_10_1617_EGC_2	8_clip	95377	95254	38965	34806	34719	34077
EGC	11_1617_EGC	RAS_bac_11_1617_EGC	9_clip	108608	108536	46977	41345	41215	40620
EGC	12_1617_EGC_1	RAS_bac_12_1617_EGC_1	10_clip	104919	104867	45820	40408	40254	39490
EGC	12_1617_EGC_2	RAS_bac_12_1617_EGC_2	11_clip	139517	139474	58858	53424	53222	52449
EGC	01_1617_EGC_1	RAS_bac_01_1617_EGC_1	12_clip	58245	58210	25607	21590	21539	21281
EGC	01_1617_EGC_2	RAS_bac_01_1617_EGC_2	13_clip	78106	78014	33430	29669	29583	29204
EGC	02_1617_EGC_1	RAS_bac_02_1617_EGC_1	14_clip	149581	149373	64049	56602	56359	55155
EGC	02_1617_EGC_2	RAS_bac_02_1617_EGC_2	15_clip	99417	99340	40414	36438	36316	35607
EGC	03_1617_EGC_1	RAS_bac_03_1617_EGC_1	16_clip	115065	114986	47835	42804	42648	41886
EGC	03_1617_EGC_2	RAS_bac_03_1617_EGC_2	17_clip	273644	273052	117334	103172	102901	101447
EGC	04_1617_EGC_1	RAS_bac_04_1617_EGC_1	18_clip	149074	149030	63664	56759	56593	55859
EGC	04_1617_EGC_2	RAS_bac_04_1617_EGC_2	19_clip	174224	173748	72594	65478	65258	64132
EGC	05_1617_EGC_1	RAS_bac_05_1617_EGC_1	20_clip	108465	108420	46892	39976	39704	38941
EGC	05_1617_EGC_2	RAS_bac_05_1617_EGC_2	21_clip	174108	174047	73887	66432	65622	63745
EGC	06_1617_EGC_1	RAS_bac_06_1617_EGC_1	22_clip	194416	194267	84847	75563	73831	70739
EGC	06_1617_EGC_2	RAS_bac_06_1617_EGC_2	23_clip	154356	154262	62286	56293	55572	53777
EGC	07_1617_EGC_3	RAS_bac_07_1617_EGC_3	24_clip	120329	120286	52156	46374	45632	43979
WSC	08_1617_F4_1	RAS_bac_08_1617_F4_1	72_clip	162552	162465	70613	62768	62538	60634
WSC	08_1617_F4_2	RAS_bac_08_1617_F4_2	73_clip	178445	178348	78374	70102	69899	66278
WSC	09_1617_F4_1	RAS_bac_09_1617_F4_1	74_clip	138488	138331	57422	52607	52521	51099
WSC	09_1617_F4_2	RAS_bac_09_1617_F4_2	75_clip	66862	66737	29204	25299	25252	24619
WSC	10_1617_F4	RAS_bac_10_1617_F4	76_clip	122177	122137	51248	46291	46231	45225
WSC	11_1617_F4	RAS_bac_11_1617_F4	77_clip	62587	62568	25748	22939	22892	22555
WSC	12_1617_F4	RAS_bac_12_1617_F4	78_clip	82886	82839	32611	29794	29768	29477
WSC	01_1617_F4	RAS_bac_01_1617_F4	79_clip	141075	141049	57854	51902	51839	51227
WSC	02_1617_F4_1	RAS_bac_02_1617_F4_1	80_clip	20521	20515	8837	7806	7776	7650
WSC	02_1617_F4_2	RAS_bac_02_1617_F4_2	81_clip	47718	47710	19701	17511	17458	17210
WSC	03_1617_F4_1	RAS_bac_03_1617_F4_1	82_clip	117467	117412	48546	43785	43674	43028
WSC	03_1617_F4_2	RAS_bac_03_1617_F4_2	83_clip	74691	74661	32260	27592	27510	27044
WSC	03_1617_F4_3	RAS_bac_03_1617_F4_3	84_clip	142738	142694	59820	53641	53514	52607
WSC	03_1617_F4_4	RAS_bac_03_1617_F4_4	85_clip	150026	149907	61494	54879	54817	54224
WSC	04_1617_F4_1	RAS_bac_04_1617_F4_1	86_clip	57141	57088	22727	20650	20546	20091
WSC	04_1617_F4_2	RAS_bac_04_1617_F4_2	87_clip	155020	154982	64305	57633	57510	55860
WSC	05_1617_F4_1	RAS_bac_05_1617_F4_1	88_clip	84307	84241	38547	34379	33234	31121
WSC	05_1617_F4_2	RAS_bac_05_1617_F4_2	89_clip	91813	91759	40421	36407	35920	34046
WSC	06_1617_F4_1	RAS_bac_06_1617_F4_1	90_clip	138272	138246	58202	52258	51779	50176
WSC	06_1617_F4_2	RAS_bac_06_1617_F4_2	91_clip	89798	89742	38952	33815	33268	32312
WSC	07_1617_F4_1	RAS_bac_07_1617_F4_1	92_clip	123369	123157	60770	54976	51268	46384
WSC	07_1617_F4_2	RAS_bac_07_1617_F4_2	93_clip	90145	90023	40269	36444	35250	32969
WSC	07_1617_F4_3	RAS_bac_07_1617_F4_3	94_clip	91788	91599	38110	34978	34305	32473

### Sheet: SeqStats_bac_BLVR5
site	RAS_id	full_id	clip_id	input	filtered	denoised	merged	nochim	tabled
EGC	07_1617_EGC_1	RAS_bac_07_1617_EGC_1	1_clip	66110	65981	58690	50684	45523	42854
EGC	07_1617_EGC_2	RAS_bac_07_1617_EGC_2	2_clip	415126	414912	327504	285683	272974	267166
EGC	08_1617_EGC_1	RAS_bac_08_1617_EGC_1	3_clip	89528	89479	69375	61415	59322	58030
EGC	08_1617_EGC_2	RAS_bac_08_1617_EGC_2	4_clip	70253	70187	55935	47802	46870	45830
EGC	09_1617_EGC_1	RAS_bac_09_1617_EGC_1	5_clip	142154	141972	120287	104315	103356	92460
EGC	09_1617_EGC_2	RAS_bac_09_1617_EGC_2	6_clip	132900	132788	105488	91921	89661	86599
EGC	10_1617_EGC_1	RAS_bac_10_1617_EGC_1	7_clip	122261	122068	95160	82517	82336	80717
EGC	10_1617_EGC_2	RAS_bac_10_1617_EGC_2	8_clip	95377	95254	74018	64754	64608	63317
EGC	11_1617_EGC	RAS_bac_11_1617_EGC	9_clip	108608	108536	82195	70935	70771	69739
EGC	12_1617_EGC_1	RAS_bac_12_1617_EGC_1	10_clip	104919	104867	79346	69080	68867	67611
EGC	12_1617_EGC_2	RAS_bac_12_1617_EGC_2	11_clip	139517	139474	103949	92226	91972	90587
EGC	01_1617_EGC_1	RAS_bac_01_1617_EGC_1	12_clip	58245	58210	45849	38829	38765	38258
EGC	01_1617_EGC_2	RAS_bac_01_1617_EGC_2	13_clip	78106	78014	58540	50895	50803	50095
EGC	02_1617_EGC_1	RAS_bac_02_1617_EGC_1	14_clip	149581	149373	114797	99612	99338	97376
EGC	02_1617_EGC_2	RAS_bac_02_1617_EGC_2	15_clip	99417	99340	76330	66773	66642	65287
EGC	03_1617_EGC_1	RAS_bac_03_1617_EGC_1	16_clip	115065	114986	86813	76352	76234	75014
EGC	03_1617_EGC_2	RAS_bac_03_1617_EGC_2	17_clip	273644	273052	210905	179602	179220	176677
EGC	04_1617_EGC_1	RAS_bac_04_1617_EGC_1	18_clip	149074	149030	112107	97574	97428	96181
EGC	04_1617_EGC_2	RAS_bac_04_1617_EGC_2	19_clip	174224	173748	130450	114707	114443	112293
EGC	05_1617_EGC_1	RAS_bac_05_1617_EGC_1	20_clip	108465	108420	86525	72858	72377	70974
EGC	05_1617_EGC_2	RAS_bac_05_1617_EGC_2	21_clip	174108	174047	135730	118731	117320	113946
EGC	06_1617_EGC_1	RAS_bac_06_1617_EGC_1	22_clip	194416	194267	155777	134062	131250	126025
EGC	06_1617_EGC_2	RAS_bac_06_1617_EGC_2	23_clip	154356	154262	122924	107146	105905	102667
EGC	07_1617_EGC_3	RAS_bac_07_1617_EGC_3	24_clip	120329	120286	96157	82939	81700	78675
WSC	08_1617_F4_1	RAS_bac_08_1617_F4_1	72_clip	162552	162465	124331	108195	107829	104271
WSC	08_1617_F4_2	RAS_bac_08_1617_F4_2	73_clip	178445	178348	138533	122272	121934	115451
WSC	09_1617_F4_1	RAS_bac_09_1617_F4_1	74_clip	138488	138331	103387	92609	92486	89771
WSC	09_1617_F4_2	RAS_bac_09_1617_F4_2	75_clip	66862	66737	52165	44957	44877	43621
WSC	10_1617_F4	RAS_bac_10_1617_F4	76_clip	122177	122137	91538	81464	81393	79466
WSC	11_1617_F4	RAS_bac_11_1617_F4	77_clip	62587	62568	48153	42141	42063	41474
WSC	12_1617_F4	RAS_bac_12_1617_F4	78_clip	82886	82839	62937	55803	55739	55165
WSC	01_1617_F4	RAS_bac_01_1617_F4	79_clip	141075	141049	106640	93687	93597	92543
WSC	02_1617_F4_1	RAS_bac_02_1617_F4_1	80_clip	20521	20515	15772	13596	13566	13354
WSC	02_1617_F4_2	RAS_bac_02_1617_F4_2	81_clip	47718	47710	36577	31944	31889	31467
WSC	03_1617_F4_1	RAS_bac_03_1617_F4_1	82_clip	117467	117412	89055	78472	78366	77234
WSC	03_1617_F4_2	RAS_bac_03_1617_F4_2	83_clip	74691	74661	59532	50419	50322	49450
WSC	03_1617_F4_3	RAS_bac_03_1617_F4_3	84_clip	142738	142694	109195	95426	95255	93689
WSC	03_1617_F4_4	RAS_bac_03_1617_F4_4	85_clip	150026	149907	115192	100126	100005	98803
WSC	04_1617_F4_1	RAS_bac_04_1617_F4_1	86_clip	57141	57088	44681	39293	39177	38201
WSC	04_1617_F4_2	RAS_bac_04_1617_F4_2	87_clip	155020	154982	121301	105816	105671	102726
WSC	05_1617_F4_1	RAS_bac_05_1617_F4_1	88_clip	84307	84241	70150	60801	58858	54834
WSC	05_1617_F4_2	RAS_bac_05_1617_F4_2	89_clip	91813	91759	71952	63578	62786	59576
WSC	06_1617_F4_1	RAS_bac_06_1617_F4_1	90_clip	138272	138246	107929	94708	93812	90810
WSC	06_1617_F4_2	RAS_bac_06_1617_F4_2	91_clip	89798	89742	71628	61631	60689	58963
WSC	07_1617_F4_1	RAS_bac_07_1617_F4_1	92_clip	123369	123157	109219	96244	89873	81039
WSC	07_1617_F4_2	RAS_bac_07_1617_F4_2	93_clip	90145	90023	75459	66333	64176	59982
WSC	07_1617_F4_3	RAS_bac_07_1617_F4_3	94_clip	91788	91599	74217	65791	64599	60934

### Sheet: SeqStats_euk
site	RAS_id	full_id	clip_id	input	filtered	denoised	merged	nochim	tabled
EGC	07_1617_EGC_1	RAS_euk_07_1617_EGC_1	1_clip	120837	95077	76156	64406	62255	61853
EGC	07_1617_EGC_2	RAS_euk_07_1617_EGC_2	5_clip	168013	126939	104106	86785	84461	83560
EGC	08_1617_EGC_1	RAS_euk_08_1617_EGC_1	6_clip	144253	109832	100659	92219	90027	89594
EGC	08_1617_EGC_2	RAS_euk_08_1617_EGC_2	7_clip	108874	78050	74554	70125	68804	68293
EGC	09_1617_EGC_1	RAS_euk_09_1617_EGC_1	8_clip	202914	150886	149765	147271	144430	144319
EGC	09_1617_EGC_2	RAS_euk_09_1617_EGC_2	9_clip	193325	143482	137232	129841	127391	127006
EGC	10_1617_EGC_1	RAS_euk_10_1617_EGC_1	10_clip	148077	111206	107623	99300	97375	96762
EGC	10_1617_EGC_2	RAS_euk_10_1617_EGC_2	11_clip	127189	89960	88136	80429	78433	78295
EGC	12_1617_EGC_1	RAS_euk_12_1617_EGC_1	2_clip	144090	94316	88284	79894	75665	74875
EGC	11_1617_EGC	RAS_euk_11_1617_EGC	12_clip	101337	77186	63440	54511	53391	53046
EGC	12_1617_EGC_2	RAS_euk_12_1617_EGC_2	13_clip	119135	92577	89187	83250	82064	81127
EGC	01_1617_EGC_1	RAS_euk_01_1617_EGC_1	14_clip	85174	62545	58777	54803	53849	53590
EGC	01_1617_EGC_2	RAS_euk_01_1617_EGC_2	15_clip	95449	68127	65776	61975	61233	61115
EGC	02_1617_EGC_1	RAS_euk_02_1617_EGC_1	16_clip	154754	119927	103323	92867	90816	90209
EGC	02_1617_EGC_2	RAS_euk_02_1617_EGC_2	17_clip	134328	105108	89068	77400	75541	74627
EGC	03_1617_EGC_1	RAS_euk_03_1617_EGC_1	18_clip	110054	81916	69293	59966	58998	58590
EGC	03_1617_EGC_2	RAS_euk_03_1617_EGC_2	3_clip	132074	98066	95240	91274	89644	89294
EGC	04_1617_EGC_1	RAS_euk_04_1617_EGC_1	19_clip	147280	116304	111269	106264	104604	104212
EGC	04_1617_EGC_2	RAS_euk_04_1617_EGC_2	20_clip	183801	144231	140854	135107	132123	131853
EGC	05_1617_EGC_1	RAS_euk_05_1617_EGC_1	21_clip	92047	69881	68232	63395	61852	61735
EGC	05_1617_EGC_2	RAS_euk_05_1617_EGC_2	22_clip	193616	153367	149845	142309	137532	137165
EGC	06_1617_EGC_1	RAS_euk_06_1617_EGC_1	4_clip	179422	138198	130736	117961	114141	113643
EGC	06_1617_EGC_2	RAS_euk_06_1617_EGC_2	23_clip	170664	135113	127457	108411	103990	103458
EGC	07_1617_EGC_3	RAS_euk_07_1617_EGC_3	24_clip	188068	146162	144883	136813	131172	130868
WSC	08_1617_F4_1	RAS_euk_08_1617_F4_1	25_clip	136054	108035	107747	102579	99474	99384
WSC	12_1617_F4	RAS_euk_12_1617_F4	26_clip	116240	88217	87613	81595	80331	79656
WSC	03_1617_F4_2	RAS_euk_03_1617_F4_2	27_clip	87491	64053	63607	60494	59523	59288
WSC	07_1617_F4_3	RAS_euk_07_1617_F4_3	28_clip	208580	165365	164891	156108	149932	149906
WSC	08_1617_F4_2	RAS_euk_08_1617_F4_2	29_clip	121636	86795	86567	84758	82811	82760
WSC	09_1617_F4_1	RAS_euk_09_1617_F4_1	30_clip	153461	121247	120761	117224	113452	113379
WSC	09_1617_F4_2	RAS_euk_09_1617_F4_2	31_clip	103430	81558	81036	77328	74566	74481
WSC	10_1617_F4	RAS_euk_10_1617_F4	32_clip	131872	105216	104929	101628	97830	93992
WSC	11_1617_F4	RAS_euk_11_1617_F4	33_clip	127338	95778	95431	75532	73894	71689
WSC	01_1617_F4	RAS_euk_01_1617_F4	34_clip	117962	85077	84677	80168	79436	79305
WSC	02_1617_F4_1	RAS_euk_02_1617_F4_1	35_clip	130563	94416	93824	89856	89017	88643
WSC	02_1617_F4_2	RAS_euk_02_1617_F4_2	36_clip	134124	96403	96123	93130	91949	91280
WSC	03_1617_F4_1	RAS_euk_03_1617_F4_1	37_clip	152877	98953	98274	93071	91588	91385
WSC	03_1617_F4_3	RAS_euk_03_1617_F4_3	38_clip	615998	453464	447988	428162	421684	419986
WSC	03_1617_F4_4	RAS_euk_03_1617_F4_4	39_clip	166252	118466	118317	113326	111548	110876
WSC	04_1617_F4_1	RAS_euk_04_1617_F4_1	40_clip	128962	96998	96153	92386	90846	90413
WSC	04_1617_F4_2	RAS_euk_04_1617_F4_2	41_clip	138198	99737	97305	94381	92261	92209
WSC	05_1617_F4_1	RAS_euk_05_1617_F4_1	42_clip	88960	62355	62241	60742	58452	58439
WSC	05_1617_F4_2	RAS_euk_05_1617_F4_2	43_clip	138401	104944	104564	102133	97926	97885
WSC	06_1617_F4_1	RAS_euk_06_1617_F4_1	44_clip	155540	115924	115276	111180	106714	106670
WSC	06_1617_F4_2	RAS_euk_06_1617_F4_2	45_clip	137020	105407	103725	98687	95433	95370
WSC	07_1617_F4_1	RAS_euk_07_1617_F4_1	46_clip	131352	102964	102618	99588	95488	95446
WSC	07_1617_F4_2	RAS_euk_07_1617_F4_2	47_clip	161694	125912	125590	121249	116706	116677
WSC	07_1617_F4_4	RAS_euk_07_1617_F4_4	48_clip	169795	129015	128444	123112	118868	118622
